# A Computational Approach Reveals the Ability of Amyloids to Sequester RNA: the Alpha Synuclein Case

**DOI:** 10.1101/2022.09.20.508776

**Authors:** Jakob Rupert, Michele Monti, Elsa Zacco, Gian Gaetano Tartaglia

## Abstract

Nucleic acids can act as potent modulators of protein aggregation, and RNA is able to either hinder or facilitate protein assembly depending on the molecular context. Here we used a computational approach to characterize the physico-chemical properties of regions involved in amyloid aggregation. In different experimental datasets we observed that, while the core is hydrophobic and highly ordered, external regions, more disordered, display a distinct tendency to interact with nucleic acids.

To validate our predictions, we performed aggregation assays with α-synuclein (aS140), a non-nucleic acid binding amyloidogenic protein, and a mutant truncated at the acidic C-terminus (aS103) that is predicted to sequester RNA. For both aS140 and aS103 we observed acceleration of the aggregation upon RNA addition with a significantly stronger effect for aS103. Due to the favorable electrostatics, we observed enhanced nucleic-acid sequestration ability for aS103 that entrapped a larger amount of RNA.

Overall, our research suggests that RNA sequestration is a rather common phenomenon linked to protein aggregation and constitutes a gain-of-function mechanism to be further investigated.

**STATEMENT OF SIGNIFICANCE:** Our study indicates that aggregation confers RNA-binding ability to non-RNA-binding proteins such as alpha synuclein. The sequestration of RNA upon protein aggregation might alter RNA homeostasis and impact multiple biochemical cascades.
