## Supplementary Table 2 for "A Computational Approach Reveals the Ability of Amyloids to Sequester RNA: the Alpha Synuclein Case"

P32081	4	63	CSD
P09547	406	493	ARID
Q08972	942	1003	Chromo
Q967R6	450	529	RRM 1
Q967R6	551	628	RRM 2
Q9VSR3	447	538	RRM 1
Q9VSR3	555	637	RRM 2
Q02363	23	75	bHLH
P25822	1091	1428	PUM-HD
P10155	16	369	TROVE
P53617	1	153	CID
P53617	339	409	RRM
P38741	93	172	RRM 1
P38741	346	420	RRM 2
